# A disease similarity approach identifies short-lived Niemann-Pick type C disease mice with accelerated brain aging as a novel mouse model for Alzheimer’s disease and aging research

**DOI:** 10.1101/2024.04.19.590328

**Authors:** Vikas Anil Gujjala, Isaiah Klimek, Morteza Abyadeh, Alexander Tyshkovskiy, Naci Oz, José Pedro Castro, Vadim N. Gladyshev, Jason Newton, Alaattin Kaya

**Affiliations:** Department of Biology, Virginia Commonwealth University, Richmond, VA 23284 USA; Center for Integrative Life Sciences, Virginia Commonwealth University, Richmond, VA 23284 USA; Division of Genetics, Department of Medicine, Brigham and Women’s Hospital, Harvard Medical School, Boston, MA 02115, USA; i3S, Instituto de Investigação e Inovação em Saúde, Universidade do Porto, 4200-135, Porto, Portugal; Aging and Aneuploidy Laboratory, IBMC, Instituto de Biologia Molecular e Celular, Universidade do Porto, 4200-135, Porto, Portugal; Department of Human and Molecular Genetics, Virginia Commonwealth University, Richmond, VA, 23284, USA

**Keywords:** Comparative Genomics, Niemann Pick Disease Type C, Alzheimer’s Disease, Congenital Diseases, Biomarkers

## Abstract

Since its first description in 1906 by Dr. Alois Alzheimer, Alzheimer’s disease (AD) has been the most common type of dementia. Initially thought to be caused by age-associated accumulation of plaques, in recent years, research has increasingly associated AD with lysosomal storage and metabolic disorders, and the explanation of its pathogenesis has shifted from amyloid and tau accumulation to oxidative stress and impaired lipid and glucose metabolism aggravated by hypoxic conditions. However, the underlying mechanisms linking those cellular processes and conditions to disease progression have yet to be defined. Here, we applied a disease similarity approach to identify unknown molecular targets of AD by using transcriptomic data from congenital diseases known to increase AD risk, namely Down Syndrome, Niemann Pick Disease Type C (NPC), and Mucopolysaccharidoses I. We uncovered common pathways, hub genes, and miRNAs across *in vitro* and *in vivo* models of these diseases as potential molecular targets for neuroprotection and amelioration of AD pathology, many of which have never been associated with AD. We then investigated common molecular alterations in brain samples from an NPC disease mouse model by juxtaposing them with brain samples of both human and mouse models of AD. Detailed phenotypic and molecular analyses revealed that the NPC^mut^ mouse model can serve as a potential short-lived *in vivo* model for AD research and for understanding molecular factors affecting brain aging. This research represents the first comprehensive approach to congenital disease association with neurodegeneration and a new perspective on AD research while highlighting shortcomings and lack of correlation in diverse *in vitro* models. Considering the lack of an AD mouse model that recapitulates the physiological hallmarks of brain aging, the characterization of a short-lived NPC mouse model will further accelerate the research in these fields and offer a unique model for understanding the molecular mechanisms of AD from a perspective of accelerated brain aging.
