## Supplemental File 4 for "A disease similarity approach identifies short-lived Niemann-Pick type C disease mice with accelerated brain aging as a novel mouse model for Alzheimer’s disease and aging research"

### Sheet: DOWN
APP/PS1 Female	APP/PS1 Male	Common
Fabp7	Serping1	Cst7
Gna12	Bmp2k	Clec7a
H3c14	Rlbp1	Gfap
Ormdl2	Myoc	Lyz2
Plod1	Ifi209	Cd52
Slfn2	Casp8	Cd68
Sdf2l1	Luzp2	Ccl6
Ifitm2	Fmnl3	Trem2
Gcnt1	Kif26a	Tyrobp
Ctla2a	Acss1	Spp1
Hk3	Tek	Ccl3
Fkbp5	Efemp1	Lgals3bp
Xdh	1700047M11Rik	Mpeg1
H3c15	Ifi47	Ifi27l2a
Baz1a	Atp13a5	Ly86
Susd3	1700017B05Rik	Ptprc
Arhgef6	Tnfsf12	Cd14
Plcd4	Alkbh3	Serpina3n
Gjb6	Casp6	Fcgr2b
Sall1	A330076H08Rik	Itgb2
Smim27	Ccdc122	Ctsz
Fcgr4	Ormdl1	Slamf9
Rpl13a	Agmo	Cyba
Casp4	Bend3	H2-Aa
Slc2a1	Tmem98	Fcer1g
Mfsd2a	Cdc42ep4	Ptpn6
Nde1	Tmem51	Cd9
Cr1l	Nsmce2	Plek
Eif3h	Cc2d1b	C1qa
Pik3r5	Phldb2	Klhl6
Cd300lf	Tlr3	C1qb
Ptbp1	Kank2	Irf8
Traf3ip3	Slc66a1	Fcgr3
Clic4	Amy1	Laptm5
Map3k1	Slf2	C1qc
Plpp4	Hmga2-ps1	Gusb
Rpl4	Antxr1	Gpr34
Rhbdd1	Tmem37	Slc11a1
Tbc1d4	Golim4	Slc15a3
Rapgef3	Rbm39	Cd37
Slc8b1	Eif2s3y	Cd74
Dok1	Grin2c	Aif1
Proca1	Ppfia3	Ctss
Eif3f	Cep192	Ctsd
Man2b2	Hmox1	Slc14a1
Cnn2	Vtn	Capg
Sox17	Slco1a4	Anxa3
Slc39a1	Cd200r4	Fcrls
Timp3	Tpbgl	Ch25h
Klk1b4	Mbd6	Olfml3
Btla	Manba	Itgax
Sgk1	Triobp	Ctsh
Amz1	Itgb8	Lcp1
Gadd45g	Ganc	Samsn1
Lrch3	Pla2g4a	Hexb
Zbtb20	Ddx60	Gpr84
Lonrf3	Pou5f2	Cd48
Plaat3	Sp100	H2-D1
Maff	Dpagt1	Psmb8
Irak2	Hopx	Mamdc2
Dtx4	Ednrb	Bst2
Cdh19	Eva1b	Siglech
Myo1e	Adssl1	Ang
Ip6k3	Bach1	Rnase4
Ifitm1	Med12	Hpgds
Nfkbiz	Dhdh	Cd300c2
Nod1	Tspan12	Vsir
Ugdh	Tlcd1	Gpnmb
Tns1	Trip6	B2m
H4c8	Pltp	H2-K1
D2hgdh	Slfn5	Itgam
Anks3	Prdx4	Ifitm3
Nagpa	Plekhd1	Nckap1l
Nlrp3	Pafah2	Syngr2
Smox	Itm2a	A2m
Hacl1	Svbp	Tlr2
Fas	Abhd14b	Itgb5
Fn1	Rps24	Mlxipl
Mgmt	Casp7	Tmem176a
Bloc1s1	Rdh5	Lpl
Trim21	Akap12	Ptpn18
Micu2	Tsbp1	Plce1
Myd88	Dnase1l1	Hk2
Flt1	Igfbp2	Tent5c
Oas1b	Ms4a7	Phf11d
Timp4	Matn4	Lgals3
Ezr	Usp40	C3ar1
Dio2	Kdm1b	H2-Ab1
Abcd1	Sspn	Grn
H2-T24	Slc7a11	Tgfbr2
Rassf4	Npc1	Fyb
Hyal1	Car8	Lair1
Tent5a	Prom1	Selplg
Esyt1	Agpat2	Trim30a
Tmem63a	Plekhb1	Ncf1
Lipo3	Nupr1	Csf1r
Uap1l1	Rusf1	Vim
H3f3b	Ccdc88b	Cx3cr1
Slc44a1	Snord22	Csf3r
AU021092	Nek9	Msn
Parp10	Adgrf5	Usp18
Dock10	Lrp4	Wfdc17
Npepl1	9530059O14Rik	Oasl2
Ss18	Scara3	Tbxas1
Mfsd11	Smad5	Pld4
Ripk1	Slc35b3	Cebpd
A630001G21Rik	Gmip	Havcr2
Crot	Slc40a1	Npc2
Top2a	Crocc	Cd53
Mapkapk3	Csf2rb2	Trim34a
Slc38a3	Ddr2	Lag3
Gabarap	Klk6	P2ry13
Chst14	Foxn3	Chil1
4930558J18Rik	Atf1	Tmem176b
Lims2	Tnfrsf1b	Slco2b1
Ehd2	Myc	Arhgdib
Anks1	Slc16a11	Hpgd
Pik3ip1	Mid1ip1	Lgals9
Tmem35b	Nsmaf	Pros1
Hacd2	Tnfaip8	Man2b1
Cd38	Cmtm5	Hvcn1
Plpp2	Selenoo	Cebpa
Prkcq	Cat	Fcgr1
Gab1	Prex1	Ctsc
Dnm2	Ap1g2	Hexa
Birc3	Scd1	Clic1
Smagp	Cc2d2a	Apobec1
A930024E05Rik	Reck	Gbp2
Galns	Firre	Cd86
Cxcr4	Prex2	Fermt3
Dcstamp	Dock1	Ctsl
Loxl3	Bloc1s5	Gal3st4
Sh2b3	Tmem131l	Ltc4s
Ccrl2	Cmtm8	Tmem119
Rpl31	Tbce	Hspb6
Ramp2	Tmem150a	Sparc
Serinc3	6030468B19Rik	Lat2
G6pdx	E130307A14Rik	Tnfaip8l2
Akip1	Mvp	Hcar2
Fam107a	Tmem205	Pmp22
Svil	Sat2	P2ry6
Jpt2	Cyp4f14	Lpxn
Ctnnal1	Adgrg1	Parp9
Il2rg	Agfg2	Mafb
Mcm7	Col4a1	Tnfrsf1a
Galnt15	Nelfe	F11r
P4hb	Fhod1	Plcg2
Msantd2	Igfbp7	Cmtm3
Id1	Ankrd49	Vamp8
Akna	Oplah	Axl
Ndrg2	Cpt1a	Srgn
Invs	Wwtr1	Alox5ap
Galnt10	Maf	Rasgrp3
Ggact	Fnbp4	Tlr7
Enpp1	Sord	Ifit1
Zfp652	Mospd2	Trf
Tap1	Amdhd2	Lyn
Myo19	Igdcc4	St14
Serhl	Sox2	Clec5a
Plod2	Sugct	Scrg1
Eif4ebp3	Rab13	Tcn2
Rnf182	Decr1	Irgm1
Cd96	Atosb	H2-Eb1
Gpr17	Vangl2	Myo1f
Sil1	Mif4gd	Naglu
Primpol	Itih5	Dock2
Fam50a	Furin	Nfe2l2
Srsf9	Slc4a2	Cfh
Dgka	Tbkbp1	Capn3
Ptger4	Git2	P2ry12
Rinl	Mpzl1	Pdpn
Nipsnap3b	Ddrgk1	Ifi30
Kat2b	Tmem47	Golm1
Arhgap22	Trim14	E230029C05Rik
Fyn	Snx8	Prkcd
Rin3	Rb1	Pon3
Ssh3	Slc9a9	Hcls1
Hycc1	Pfn1	Hck
Mroh1	Poglut3	Abi3
Psph	Rfx4	Pde3b
Mccc1	Clcn2	Pdlim4
Utp20	Wdfy2	Igtp
Isoc1	Fmnl2	Kcnk6
Vcl	Rsrp1	Itih3
Clk1	Wdr90	AW112010
Pla1a	Il18bp	Aspg
Castor1	Sncaip	Inpp5d
Fbxo5	Socs3	Tcirg1
Vav1	2810049E08Rik	Thy1
Card19	BC035044	Entpd1
Lpp	Inha	Tlr13
Tnpo1	Eci2	Cxcl10
Krt75	Fstl1	Rnf213
Sdf4	Fcgrt	Fxyd1
Klc3	Bag3	Ppfia4
Pla2g7	Gsdmc	Tspo
Llgl1	Rasl10b	Ccl12
Procr	Slc25a23	Lrig1
Pde2a	Sema4c	Gbp3
Apbb1ip	Ankrd16	BC028528
Acsbg1	Palld	Igf1
BC048679	Naa40	Lsp1
Zfp521	Ccdc62	Rgs10
Bin1	St8sia4	Psmb9
Fbxo4	Slc16a1	Aqp4
C1ra	Snx17	Lmo2
Nktr	Thpo	Cd44
Helz2	Rnf180	Gpr183
Amotl1	Ddr1	Parp12
Mbnl1	Ilk	Iigp1
Hnrnpa2b1	Pfkfb4	Parp3
Cracr2b	Zkscan17	Tapbp
E4f1	Zdhhc1	Slc37a2
1110006O24Rik	Zfp90	Ifi27
Kif1c	2010315B03Rik	H2-DMb1
Leprot	Zdhhc4	Ctse
Il1b	Plcb3	Lamp2
Nr2e1	Col11a2	Stat1
Erap1	Aldob	Irf9
Mndal	Mfsd10	Rhoj
Cmbl	Abcb1a	Gltp
Olfml1	Anapc15	Anxa2
Trp53bp2	Plekho1	Itga6
Nhsl1	Fzd6	Lgmn
Tcl1b1	Tril	Evi2a
Mitf	Snf8	Irf5
Gnb3	Miat	Itpripl2
Slc39a4	Dock7	Tec
Cnppd1	Ptpn21	Ucp2
Rap1b	Dgat1	Adgre1
Miip	Garre1	Ms4a6c
Rhobtb1	Isoc2b	H2-M3
Cmklr1	Ppt2	H2-Oa
Homer3	Csad	Pald1
Emp1	Snhg11	Ccl9
Serpine1	Abtb2	Lgi4
Niban1	Arglu1	Ifi35
Htra1	Vwa5b2	Il10rb
5031439G07Rik	Pdgfrb	Samd9l
Lamtor4	Dlg5	Il6ra
Fasn	Megf10	Ctla2b
Mvd	Tm4sf1	Hhex
Arid3a	Ankrd11	Litaf
Natd1	Hmgn3	Creg1
Pla2r1	Psmb10	S100a6
Prodh	Dennd6b	Tspan4
Slc41a1	Hlx	Pnpla7
Csnk1g2	Fads1	Scamp2
Smtn	Acox3	Cnn3
Phkg1	Arhgap33	Rida
Gprc5b	Trmt1	H2-Q6
Neurl2	Leng8	Sash3
Dennd4b	Rnf215	Ms4a6b
Hnrnph1	Galnt12	Cyth4
Tmem80	Me1	Ggta1
Cd300a	Gldc	Osmr
Rnf149	Rftn2	Dap
Nxf1	Arrdc4	BC039771
Hsd17b4	Fgf1	Lxn
Ank	S1pr3	Ehd4
Fut10	Klhl17	Crtap
Ssc5d	Kctd18	Plin2
C8g	Mapkapk2	Plxdc2
Abracl	Ubp1	Parp14
Micall1	Tal1	Ikzf1
Pak4	Mdc1	Pik3cg
Adk	Pitpnm1	Plxnb2
Apc	Rapgef4	Dhrs3
Sh3bgrl3	Pdcd1	Bco2
Bax	Pgm2	Anxa4
Zc3h11a	Tex261	Gns
Tmem213	Washc4	Slfn8
Tmco4	Arsa	Lyl1
Gpr146	Cldn10	Blnk
Apobec3	Ddn	Adap2
Eif3k	Adh5	Dbi
Apeh	Epas1	St8sia6
Yipf6	Syf2	Rhog
Kcnk13	Npr2	Rtp4
Adrb2	Ajuba	Naip2
Trp53inp1	Rabep2	Renbp
Zfp469	Sema3g	Mgst1
Ccnl2	Samd4b	Casp1
Cbr3	Fam76b	Hpse
Ak2	Inppl1	Rrbp1
Ins1	Tia1	Heatr5a
Mllt6	Exosc5	Cmtm7
Sgsm2	Daglb	Crlf2
Glipr2	Dram2	Naprt
Sparcl1	Ech1	H1f2
Arrdc1	Septin10	Lpcat2
Aff1	2700097O09Rik	Hacd4
Nckap5l	Afap1l2	Siglecf
Cp	Dnajc13	Ptgs1
Chka	Pxn	Ccl4
Susd6	Tulp4	Gsdmd
Fryl	Tmem229a	Mertk
Dot1l	Sfswap	Fgfrl1
Stt3a	Ankfy1	Btk
Rpl23	Tex12	Cybb
C5ar1	Cybc1	Rsad2
Slc30a7	Smarcd2	Cyp4v3
Oasl1	Smpdl3a	Dock11
Adi1	Wbp1	Hcst
Hadha	Qdpr	H2bc4
Birc5	Rbm26	AI467606
Mir124a-1hg	Sp1	Wipf1
Gata2	Prr14	Tifa
Aim2	Bin3	Neat1
Orai3	Actl6a	Pbxip1
Apoc4	Pygb	Tnfsf8
Aup1	Dzip1	Soat1
Trpm1	Bcl3	Spint1
Sec14l2	Bcl2l2	Wasf2
Greb1l	Inpp5b	Hfe
Cdk5rap3	Trpm7	Prdx6
Kif13b	Cdt1	Nrros
Amtn	Ctc1	Trim30d
Slc3a2	Brsk1	Cxcl16
Galnt4	Ets1	Gsn
Cyp7b1	Limd2	Hsd3b7
Gm15417	Tbc1d31	Abhd4
Ccdc90b	Bag1	Kctd12
Glycam1	Sgk3	Cmtm6
Tlr4	Socs6	Gbp7
Prkd2	Mtmr14	Dhrs1
Ndrg1	Ccdc141	Phyhd1
Rrp1b	Drap1	Tfcp2l1
Car5b	Gt(ROSA)26Sor	Stat3
Rttn	Igsf11	Sgpl1
Gas6	Slc1a2	Unc93b1
Gpt2	Emp2	Edem1
Ogfod3	Plcb2	Anxa5
Pmvk	Smg6	Rab3il1
Cyyr1	Rcn2	Slc2a5
Zbp1	Mpnd	B4galt1
Cox8a	Fth1	Edem2
Gm4814	Ttc13	Zfp36
Commd6	Ttc14	Endou
Ptch1	Chd3	Cd82
BC053393	Alg14	Sdc4
Itm2b	Fzd7	Elovl1
Glt8d1	Marchf3	Rps6ka1
4930545H06Rik	Pkd2	Chd7
Atp11c	Cd5	Csf1
Ebf3	Sdc3	Tgfbr1
Arfip1	Prkdc	Selenop
Ly6d	Plekhg1	Serpine2
Gss	Rest	Vwa5a
Lat	Txndc17	Ifngr1
Fndc3b	Ikbip	Fli1
Cyp20a1	Sec11c	Fxyd5
Atp5mpl	Vcan	Cotl1
Il15	Bmpr1b	Adam17
Itih2	Tcf3	Ostf1
Alpk3	Tmem134	Mt2
Tmem171	Mfsd13a	Cd84
Slc25a10	Nkain4	Igfbp5
Hus1	Grb14	S100a16
Fgr	Shfl	Adcy7
Arhgef10	Ttyh1	Pik3ap1
Wbp1l	Guk1	Cldn11
Fis1	Tmem191	Vasp
Rdh11	Aldh9a1	Tln1
Rasa2	Akap8l	Arhgap17
Ccr6	Tbca	Pdlim2
Acadvl	Dnaaf9	Cln5
Pnpla8	Ankrd10	Cd83
Fam131c	Timm44	Gsap
Nuak2	Nnt	Lhfpl2
Kif1a	Slc19a1	Skap2
Fam114a1	Mtdh	Ctsa
Ncaph	Srsf11	Plin3
Nudt7	Mbtd1	Ncf4
Hapln3	Ppip5k2	Tagln2
Gins1	Aldh6a1	Rhbdf1
Ssbp4	Ndufa2	Aox1
Phpt1	Chfr	Gpsm3
Sumf2	Prkd1	Rps6
Smdt1	Wipi1	Trim12c
Irak4	Klhl25	Eeig2
0610030E20Rik	Ehmt1	Kcnj10
Pfkfb3	Cntrl	Padi2
Wfdc3	Pcgf6	Nlrc5
Sod3	Ramp1	St3gal6
Coro1b	Tial1	Fnip2
Kdelr3	Cdk4	Mob1a
Abhd12	Greb1	Hspb8
Hbp1	Galnt1	Mical1
Vav2	Kctd14	Thrsp
Gab2	Ahcyl2	Sowahc
Liph	Minar1	Dtx3l
Luc7l2	Atxn2l	Tmem243
Creb3l1	Rapgef6	Irgm2
Trdn	Cdc14a	Slc29a3
Fam89b	Zfp280c	Zc3hav1
Card6	Pcca	S100a1
Sod1	Tcta	Adamtsl3
Pla2g5	Sec24a	Dpp7
Arhgap31	Vamp5	Cpq
Ogfr	1700007F19Rik	Stk10
Mafg	Ccna2	Fbxw4
Poglut2	Btbd7	Icam1
Rnf13	Lrrcc1	Ctsb
Phox2a	Capns1	Ifit2
4930486L24Rik	Pagr1a	Cox6a2
Six6	Ube2r2	Gmfg-ps
Igsf1	Masp1	Psme1
Coa5	Mcm3	Gngt2
Irf3	Fam149b	Tns3
Tcea2	Rbm5	Cela1
Fbf1	Fnbp1	As3mt
9630013A20Rik	Tbc1d9b	Plod3
Rgs19	Ninj1	Cd33
Prpf38b	Itgb3	Crip1
Fat1	Dhx58	Wdfy4
Fadd	Anapc5	Sting1
Cercam	Malt1	Ifi44
Gpi1	Aco2	Naip5
Arhgap27	Tnrc18	Cflar
Ryk	Nisch	Suclg2
Cyp4f18	Adhfe1	Eml3
Sgms1	Hipk2	Rhoc
Ikzf2	8430436N08Rik	Rgl2
Cxcl9	Sypl	Tgif1
Cst8	Fchsd2	Mlc1
Luc7l3	Rassf2	Snx20
Gins2	Sft2d2	Glmp
Macroh2a1	Sema4d	2900052N01Rik
Mat2a	Zmpste24	Apoe
Flnc	Aph1a	Rack1
BC049762	Slc16a12	Ms4a6d
Snx24	Cplane1	Efemp2
Rragc	Zc3h4	Myo6
Zfp445	Shmt1	Tpm4
Slamf8	Arhgdia	Ly9
Med25	Cramp1	Lmcd1
Mlph	Scaf4	Ppcdc
Grcc10	Mcm2	S100b
Crtc3	Derl1	Fuca1
Stap2	Or13c7	H2-DMa
Nebl	Tnrc6a	Clu
9530002B09Rik	Tulp3	Gpam
Ptpn1	Ivns1abp	Elf1
Dock6	Ddx39b	Ints6l
Cd300lb		Nek6
Xrn1		Ctdsp1
Niban3		Nfkb1
Sec61a1		Ggh
Sc5d		Cyp2j9
Mettl9		Cpne3
Gpihbp1		Aga
Evi5		Prcp
4930592I03Rik		Cttnbp2nl
Mindy2		Scpep1
Zp2		Rcsd1
Dhh		Kif5b
Slc17a9		Atp13a4
Selenow		Rbp1
Fnta		Pnp
Chst11		Ankrd44
Ubn2		Rasal3
4930452G13Rik		Fgl2
Pitx1		Ppp1r18
		Pla2g15
		Nrp1
		Abcc3
		Snap23
		Stat2
		Rps5
		Tgfb1
		Tep1
		Was
		Ifih1
		Ifi204
		Ampd3
		Irf1
		Nmi
		Dhrs4
		Npl
		Lims1
		Ankrd13a
		Ptgr1
		Tcim
		Cryzl2
		Spi1
		Ltbr
		Dcxr
		Tnfrsf13b
		S100a4
		Atp6v0e
		Elk3
		Rps27l
		None
		Asb10
		Lap3
		Tnfsf13b
		Cd22
		Ddah1
		Tnni2
		Snx18
		Gpld1
		Tor1aip1
		Dpy19l4
		Cd72
		Pttg1ip
		Slc13a3
		Tmem106a
		Srebf1
		Arhgef26
		Aldh1l1
		Stx2
		Sh3bp2
		S100a13
		Itpkb
		Ly6a
		Gpr37l1
		Snhg12
		Epb41l2
		Tpp1
		Aldh1a1
		Mfap3l
		Gm4951
		Necap2
		Ifnar2
		Pycard
		Spata13
		Cd151
		Mylip
		Lcat
		Il1a
		Tmem179b
		Rps14
		Vkorc1
		Tst
		Parvg
		Lgals1
		Gnai2
		Xaf1
		Cd81
		Mdfic
		Abca1
		Il10ra
		Ephx2
		Il13ra1
		Fes
		Itprid2
		Gng12
		Gpx1
		Aldh1l2
		Rpl8
		Irf7
		Rnpepl1
		Mcur1
		Tmbim1
		Slc46a3
		Ptprz1
		Zcchc24
		Rab32
		Cxcl5
		Mtmr10
		Igsf6
		Rps9
		Naalad2
		Gpr65
		Slc1a4
		Atf3
		Gfra1
		Slc44a2
		Epsti1
		Tmem140
		Erbin
		Rab29
		Eif2ak2
		Smoc1
		Elovl5
		Asah1
		Irag2
		Cd274
		Tlr1
		Arhgap45
		Arhgap30
		Sqor
		Ntsr2
		4931406C07Rik
		Rab7b
		Mfsd1
		Arap1
		Frmd4b
		Nherf1
		Lcp2
		Ddah2
		2810459M11Rik
		Sorbs1
		Trim25
		Naga
		Frmd4a
		Uba7
		Gba
		Cdk6
		Scarb2
		Gm2a
		Pqlc3
		Rela
		Rps15
		Rhoq
		Pgd
		Fgd2
		Gas2l3
		Frmd8
		Serp1
		Lpar6
		Cyfip1
		Ly6e
		Vamp3
		Snx5
		Tmem86a
		Il33
		Stard9
		Ctso
		Prkd3
		Smo
		Atox1
		St6gal1
		Pfdn5
		Zfp36l1
		Slc25a18
		Sipa1
		Abcb1b
		Gm6498
		Cib1
		Stk38
		Ano6
		Csf2ra
		Zfyve21
		Myh9
		Col27a1
		Fam167b
		Mr1
		Rarres2
		Tap2
		Tasl
		Mt1
		Gna13
		Tmem123
		Cndp2
		Cyb5r3
		Stat6
		Gstm1
		Qki
		Lss
		Arhgap11a
		Krcc1
		Stmp1
		Sfrp1
		Rgs1
		Tyk2
		Stard4
		Trim47
		Ost4
		Csf2rb
		Hif1a
		Dennd2b
		Szrd1
		Add3
		Adamts1
		Mdk
		Lamp1
		Cd164
		Dock8
		Sun2
		Mrpl52
		Trim12a
		Fads2
		Magt1
		Znrf2
		Pxdc1
		Rab34
		Samhd1
		Gng10
		Use1
		Lgals8
		Pacc1
		Tmed3
		Tjp2
		Glipr1
		Id3
		Glrp1
		Scrib
		Hps4
		Tes
		Psat1
		Flna
		P2rx4
		Tor4a
		Creb3l2
		Ralb
		Plaur
		Rpl14
		Usp53
		Rigi
		Pilra
		Ccr5
		Wnk1
		Ldlr
		Rsu1
		Sox9
		Rras
		Ctnna1
		Eef1b2
		Arhgap18
		Entpd2
		Plpp3
		Arsk
		Orai1
		Slc15a2
		Rab31
		Apcdd1
		Cst3
		Phka2
		Slc4a4
		Zfhx3
		Metrn
		Gas5
		Cbfb
		Txnip
		Rcbtb2
		Gja1
		Frrs1
		Arhgap9
		Lpcat3
		Vcam1
		Cybrd1
		Tram1
		Sirt2
		Slc1a3
		Ccnd1
		Slc16a6
		Fblim1
		Slc12a9
		Arhgap24
		Tgfbi
		Shkbp1
		Chst2
		Ssr4
		Igbp1
		Prdx1
		LOC122152370
		Atp1b3
		Rac2
		Slc25a45
		Snhg8
		Reep3
		Tmcc3
		Tifab
		Milr1
		Mrc2
		Wsb1
		Lrrk1
		Stxbp2
		Tnfrsf17
		Gna15
		Tspan14
		Phka1
		Acads
		Atp1b2
		Zfp217
		Prorsd1
		Mcl1
		Atp7a
		Idh1
		Il16
		Ephx1
		Cd34
		Runx1
		Tspan15
		2310022B05Rik
		Mtmr11
		Notch3
		Adipor1
		Stxbp3
		Sptssa
		Cers2
		Plscr2
		Arrb2
		Plgrkt
		Akr1b10
		Mfng
		Rnh1
		Egln3
		Phactr4
		Btd
		Cald1
		F3
		Phkb
		Lacc1
		Acat2
		Cspg4
		Fam111a
		Slc12a2
		Rgs11
		Lipa
		Tor3a
		Fyco1
		Nfatc1
		Niban2
		Sla
		Fkbp15
		Acaca
		Pon2
		Iqgap1
		Dab2
		Ccl5
		Myo7a
		Cnksr3
		Myl12a
		Tmsb4x
		Sh3pxd2b
		Olig1
		Rpl26
		Ginm1
		Sash1
		Stom
		Shc4
		0610040J01Rik
		Nsdhl
		Lrrfip1
		Acadl
		Col9a3
		Stx4a
		Slc39a12
		Asrgl1
		Prkch
		Lrrc45
		Acer3
		Lox
		Eya4
		Abhd3
		Il18
		Pea15a
		Washc2
		Tmem198b
		Idh2
		Zfp219
		Cytip
		Rgs5
		Glud1
		Srpk3
		Irak1
		Ndufa1
		Sfxn5
		Sh3glb1
		Stk17b
		Ccnl1
		Pnrc2
		Notch1
		Slc38a10
		Scd2
		Mtus1
		Appl2
		Apobr
		Bola2
		Rgcc
		Crlf3
		Cic
		Atp1a2
		Ppib
		Cd302
		Slc7a7
		Cox7a2l
		Picalm
		Rbm47
		Itpr2
		Fubp3
		H2-Ob
		Cd2ap
		Il1rl1
		Ssh2
		Htra3
		Pals2
		Pld2
		Oat
		Cstb
		Anapc13
		Il6st
		Glb1
		Kif5a
		Rock1
		Sbf2
		Lpin1
		Pdgfra
		Akap13
		Arhgef1
		Sirt7
		Aldoc
		Osbpl11
		Mmd2
		Hsd17b11
		Kcne1l
		Slc38a6
		Nucb1
		Npas3
		Abcc4
		Wdr81
		Myo10
		Dbndd2
		Pld1
		Rreb1
		Caskin2
		Upk1b
		Eef2
		Colgalt1
		F9
		Nop53
		Cgas
		Erp29
		Tmc6
		Snrnp70
		Nfkbia
		Tspoap1
		Lrp10
		Thbs3
		Sppl2a
		Dpyd
		Sptlc2
		Scg3
		Notch2
		Slc20a1
		Ppp4r1
		Pag1
		Ttc28
		Plxnb1
		Tfpi
		Pou2f3
		Marcks
		Cerk
		Ppt1
		Syk
		Idua
		Lima1
		Rp2
		Zfas1
		Laptm4a
		Heatr6
		Nek7
		Aldh2
		Zcchc7
		Man2c1
		Sumo1
		Bri3
		Klhl5
		P2rx7
		Tjp1
		Inka1
		Lrp1
		Mknk1
		Msmo1
		Tle1
		Cops9
		Dusp11
		Daam2
		Rbl1
		Uimc1
		Cyb561a3
		Myo9b
		Snx9
		Resf1
		Fkbp9
		Mt3
		Bnip2
		Hps3
		Eef1d
		Tmem256
		Vegfb
		Dazap2
		Ccni
		Shisa5
		Tmcc2
		Cysltr1
		Hadh
		Lrrc8a
		Cebpg
		Pdlim5
		Klf3
		Glul
		Nfatc3
		Pnisr
		Asph
		Ndufa3
		Pak2
		Tmod3
		D8Ertd738e
		Meg3
		Frs2
		Tdrd7
		Trank1
		Rps3
		Slc6a6
		Dapp1
		Tmbim6
		Tkt
		Rpl22
		Atp5e
		Osbpl9
		Ddx31
		Srrm2
		Camk2a
		Uqcrh
		Ptbp3
		Ctbs
		Soga1
		Slc39a14
		Cox4i1
		Rab27a
		Pik3c2a
		Efcab14
		Fcho2
		Wdfy1
		Rdx
		Cox6b1
		Limch1
		Galc
		Tomm7
		Clta
		Skic3
		Acly

### Sheet: UP
APP/PS1 Female	APP/PS1 Male	Common
Tspan7	Hacd3	Akt3
Pom121	Ugt3a2	Atxn7l3b
Ptdss1	Gpm6a	Klhl15
Xpo7	Hoatz	Usp47
Psmd7	Pacsin1	Syt11
Cdk7	Fbxw11	Sec62
Mtor	Dctn5	Ssx2ip
Topors	Dcaf7	Dnm1l
Npdc1	Aebp2	Mtmr4
Rhot1	Slc35b1	Rheb
Fmn2	Slc22a17	Gorasp2
Ralgapb	Cert1	Urgcp
Prrt1	Cst9	Pdha1
Klhdc3	Clns1a	Ncbp2
Dctn4	Pfdn6	Dym
Atxn10	Adar	Mapre2
Bex3	Alg12	Pafah1b1
Nckap1	Rasal2	Jak1
Xpot	Sdhaf2	Cttn
Arl6ip6	Trim2	Gde1
Clasp2	Smim7	Nceh1
Clip4	Zfp148	Rbbp6
Madd	Cyc1	Mrpl35
Uqcrc2	Golga3	Snap91
Cmtm4	Tecr	Ube2z
Nelfb	Relch	Gnaq
Tlk1	Eif1ad	Mdh2
Tango2	Sertad3	Letm1
Nucks1	Irak1bp1	Nacad
Phaf1	Ddb1	Trim33
Hccs	Crk	Cops7a
Dstyk	Ndufa10	Dph3
Pcnx	Casd1	Ankmy2
Nlgn1	Tax1bp1	Usp15
Ppp2r1a	Gemin5	Gas7
Kcnk3	Dusp8	Crem
Shisa4	Smu1	Mboat7
Ireb2	Acbd3	Actr8
Pip5k1a	Vps51	Stx12
Ociad1	Tada2b	Dnajc14
Thyn1	Kctd3	Ttc7b
Chmp2b	4930412B13Rik	Ensa
Trub1	Card14	Cds2
Lamb1	Mtpn	Usp39
Tmem186	Ipo5	Prkci
Npr3	2310057J18Rik	Fbxw7
Ercc4	Cyhr1	Zfp260
Dgki	Kctd20	Hcfc2
Spast	Dkc1	Socs5
D630045J12Rik	Spry4	Ywhaz
Ccdc85a	Txn2	Kras
Nicn1	Neto1	Get1
Ciapin1	Tbc1d10b	Rnf227
Ptpn5	Bet1l	L1cam
Grm7	Csnk1d	Abhd13
Fbxo11	Panx1	Ddx1
Fam81a	Crnkl1	Fbxo9
Mrps14	Dlst	Jkamp
Pip4k2b	Nedd4	Fbxo28
Itga5	Serpinb1b	Cd47
Dcaf5	Elp1	Zbtb11
Sgpp1	Ralgapa1	Gpbp1
Mapk1	Cfap97	Gm44504
Zmat2	Tomm20	Atp6v1e1
Bad	Ndrg4	Tnpo3
Aggf1	Naa30	Mdh1
Mrpl43	Tmed4	Rala
Peg3	Rab28	Atf2
Faah	4930473O22Rik	Mpdz
Dyrk2	Lrrc59	Metap1
Rgs7	Snx13	Vps4a
Rps6kc1	Bmerb1	Mef2c
Edem3	Zfp57	Mto1
A230056J06Rik	Ptpn4	Fbxo21
Gabbr1	Wdr5	Ppp2r2a
Ptcd1	Grpr	Ndel1
Pde4b	Kcnip2	Ccnc
Mkrn2	Kidins220	Slc12a5
Hecw1	Klf12	Ap2a2
Ndufv1	Sae1	Fer
Prkcb	Rnf168	Rnf6
Kifbp	Ehd1	Cstpp1
Zfp825	Aldh5a1	Ube2a
Septin7	Araf	Dock3
Asb3	Gsk3b	Mark1
Ipo11	Impact	Pak1ip1
Osbp	Cstf1	Tmem222
Ccdc28a	Bub3	Mob4
Cog1	Clcn3	Rnf214
Sgta	Cox5a	Pdxp
Usp45	Mphosph8	Rab11a
Slc25a11	Vamp4	Syvn1
Usp20	Zfp644	Fam234b
Dmxl2	Mrpl9	Atp1a3
Sort1	Ndufv2	Ywhag
Zbtb33	Fkbp1a	Nipa1
Aqp12	Mrpl47	Dnaja2
Ezh1	Baalc	Rab6b
Rtf2	Isx	Ttc3
Cdc42se2	Churc1	Ppp5c
Aldh18a1	Ift81	Lrp12
Smim10l1	Prmt2	Pkia
Paqr3	Caprin1	Eno2
Uba2	Neto2	Elovl6
Znhit2	Lelp1	Fgf5
Prpf19	Olig3	Tm2d2
Mfn2	Thg1l	Nup62
Sirt5	Ppp2r5c	Pds5b
Chchd6	Hsp90ab1	Ssbp2
Fndc10	Clip3	Kpna3
Znhit1	Srprb	Atp6v1d
Rab1a	Sdhaf4	Seh1l
Wdr48	Brcc3	Tspyl4
Myo5a	Mrps25	Sel1l
Smug1	Phf3	Nif3l1
Reln	Etf1	Wac
Adcy2	Pim3	Copg1
Psip1	Edrf1	Golph3
Basp1	Rbm27	Olfm1
Ccdc91	Ube2g1	Ptbp2
Rbm34	Rab14	Gng2
Abcg4	Tmem107	Cstf2t
Thap4	Tmem65	Atp1b1
Spaca6	App	Brix1
Strn	Tmem247	Map2k4
Stam	Dnajc10	Dlgap1
Sestd1	Cyld	Rtn3
Cxxc4	Khdrbs1	Ythdf1
Slc4a10	Slu7	Kdm7a
Ube2d3	Ppp1r13b	Opa1
Magef1	Rnf115	Senp6
Zfp169	Zfp78	Ate1
Bcap29	Arfgef1	Sorcs3
Vps50	Stk25	Zfyve9
Ssb	Xkr5	Ppp2r2b
Pcmtd2	Arfip2	Tomm70a
Slc39a9	Lonp2	Cdkn2aipnl
Serbp1	Nr4a3	Eif5a2
Anxa6	Cdc27	Maged1
Mrpl28	4930414N06Rik	Gdap1
Gpr135	Tas2r108	Ppm1a
Ankrd29	Psmd1	Atpaf2
Zfp553	Rabep1	Lysmd2
Nrip1	Matr3	Pik3c3
Yme1l1	Chchd3	Wdr77
R3hdm2	Unc45bos	Gm5897
Manbal	Psma2	Vkorc1l1
Fam171b	Prcc	Atl2
Uap1	Emc9	Rnf145
B3galt6	Ube2w	Cisd1
C1qtnf12	Slc39a3	Klhl12
Wdr73	Tppp	2410004B18Rik
Trappc11	Klf7	Ssu72
Nudcd3	Rhbdd2	Pdzd8
Nt5c	Med29	Ankrd46
Dip2c	Fxr2	Srpk2
Slc25a29	Chic1	2210016L21Rik
Chst1	Ipo7	Hycc2
Brd3	Sstr3	Cmpk1
Med14	Kbtbd4	Bysl
Ergic2	Cops2	Trpc4
Cox19	Tpp2	Dhx36
Armc1	Ptcra	Myl12b
Nabp1	Naa50	Mapk9
Vapa	Fbxw2	Ripor2
Atf7ip	Rbsn	Zfp39
Alkbh8	Hapstr1	Higd1a
Rbm8a	Syn2	Coa3
Pop7	Cct3	Cops8
Fads3	Lpgat1	Htt
Mrpl40	Mbnl2	Eftud2
Zfp354c	Zdhhc17	Nap1l5
Tfip11	Cdip1	Nob1
Shroom2	Mrpl41	Atp6v1b2
Phf20	Naa15	Enoph1
Gprasp1	Auh	Cdadc1
Agps	Nup43	Atp6ap2
Sbsn	Smarca5	Zdhhc3
Rsbn1	Rnasek	Scrn1
Nol8	Cnot7	Mgat3
Tmem192	Stradb	Gne
Thtpa	Acvr1b	Itpa
Rasgrf1	Myt1l	Lmbr1
Cog4	Cnnm1	Bcl2l13
Sf3b5	Oga	Cab39
Irf2bpl	Mapk8ip3	Cul3
Polr1e	Noc4l	Atp6v1c1
Chp1	Pdhb	Mtrex
Tcf20	Camsap2	Ppp2r5e
Tsr2	Ube2g2	Ap2b1
Dnttip2	Mlf2	Ctr9
Fry	Psmd10	Herc3
Rae1	Egfl6	Eif2ak1
Ss18l1	Prtn3	Faxc
Cox10	Pex13	Cdk17
Nbea	Nsun2	Vamp2
Snrnp40	Dync1li2	Exoc7
Vps13a	L3mbtl2	Phospho2
Eri3	Cdkn2aip	Hprt
L3mbtl3	Rnf19a	Smpd1
Nr3c1	Ptk2	Actr10
Hnrnpd	Elof1	Zfp428
Zmat3	Ubfd1	Pde12
Prmt1	Slc18a3	Rabgef1
Snrpd3	Zwint	Dcun1d1
Mypop	Fez1	Pef1
Nptn	Gen1	Nfu1
Nipsnap2	0610009B22Rik	Tbpl1
Sec14l1	Nprl2	Rnmt
Zrsr2	Ccdc186	G3bp2
Cab39l	Smg8	Tob1
Pbx2	Rfk	Gphn
Mmgt1	Kif21a	Luzp1
Slc6a7	Rgs17	Selenoi
Ppp1r2	Ghitm	Agpat4
Gripap1	Trappc13	Kifap3
Impa1	Klk12	Emc4
Tmppe	Emc6	Tmem30a
Ak1	Gpatch2l	Strip1
Pa2g4	Psmb4	Dck
Zfp11	Mfsd14b	Nat14
9330179D12Rik	Zfp786	Krr1
Snx12	Ro60	Tmem115
Flywch2	Etnk1	Brap
Stxbp5	Wdr82	Mrpl55
Arf5	Ap1g1	Nudcd1
Dus1l	Haus2	Slc37a3
Nxpe3	Mrpl53	Wasl
Hspbp1	Fcamr	Ahsa1
Grid1	Lrrc47	Adgrb3
Mast4	Zfp14	Kif3a
Flrt1	Rbm24	Cxxc5
Klhl32	Foxk2	Ap3m2
Sv2a	Ift46	Slc9a7
Septin9	Socs1	Vcpip1
Edil3	Cnnm4	Wdr36
Micu1	Cinp	Ccdc92b
Fen1	Inpp4a	Kit
Cycs	Get3	Znrd2
Cops3	Ptprt	Negr1
Hnrnpul2	Stt3b	Chpf
Slc36a4	Pphln1-ps1	Atp6v1h
Ints3	Rusc2	Ppme1
Mpped1	Zfand5	Unc5c
Bltp1	Ap3b2	Adprh
Zdhhc21	Zfp811	Kcna2
Lnpk	Zfp651	Dnajc6
Virma	Pdf	Naa25
Dock4	Mtch1	Cep19
D030056L22Rik	Mzt2	Septin6
Thap11	Irx1	Zfp322a
Exoc6	Fmr1	Prkacb
Jarid2	Dennd11	Tpgs2
Nt5c3b	Cyp2d26	Pafah1b2
Prps1	Trim35	Camsap3
Timm50	Prkrip1	Vps45
Slc8a2	Suclg1	Mapk10
Hdac11	Ube2q1	Commd5
Adprm	Sh3bp5l	Dixdc1
Ttbk2	Osbpl6	Ogfod1
Paqr4	Spcs3	Fosb
Abhd16a	Psmd5	Ccdc174
Vegfc	Mphosph10	Polr2b
Bhlhb9	Ube2v2	Serinc1
Nr2c2ap	Tmem248	Rgmb
Mrpl44	Lin7a	Ica1
Tlcd4	Mon1a	Cby1
Hivep2	Ubap1	Synj1
Msh2	Ttc9c	Mrps12
Pi4k2a	Slc25a33	Yipf4
Gdi1	Flywch1	Nova1
Hars	Ap5m1	Wdr47
Slc29a2	Tsnax	Ift57
Ten1	Zbtb7a	Abca5
Taf9b	Btbd9	Sorl1
Chmp3	Pgam5	Fyttd1
Usp46	Ggps1	Ndfip1
Atp6v0a1	Slc30a4	Plcl2
Cul4a	Proc	Camsap1
Ppp1r7	Abcf1	Asap1
Zbtb22	Pgbd5	Pcnx4
Hp1bp3	Obi1	Pex11b
Rnf165	Ankrd17	Zbtb45
Ilf2	Wbp11	Slc25a14
Ndufs1	Pcid2	Ccdc32
Asap2	Utp4	Sacs
Itfg2	Med9	Zfp68
Prkca	Kctd10	Ddx56
Gtpbp4	Copg2	Ttpal
Hnrnpc	Pfkp	Camta1
Psmg2	Camk2n2	Scamp5
Tbc1d24	Atg2a	Atg4b
Dctn3	Dnajc5	Slc6a17
Sez6l2	Vdac1	Lingo1
Tle4	Ltn1	Fam241b
4930519F16Rik	Grsf1	Gpd1l
Ubtd2	Rimbp2	Prrt3
Slc35e2	Pfdn4	Slc24a3
Wasf1	Mcfd2	Cck
Tox4	Pde4dip	Zfp770
Cables2	Prkar2a	Adcy3
Gpr85	Ccdc18	Dcun1d4
Scn1b	Mgrn1	Zfp637
Syt16	Dhdds	Slc25a46
Blcap	Klhl11	Got1
Sanbr	Fat3	Amigo1
Zdhhc13	Ngrn	Nt5dc3
Skp1	Mcrip2	Dgke
Dcc	Cnot11	Dscam
Tecpr2	Foxb2	Dyrk1a
Kif3c	Ell3	Rab6a
Snx15	Grpel2	Ttll11
Fh1	Phf23	Shf
Dhx8	Gtf3c4	Rbm18
Phlda3	Prmt8	Rnf14
Dld	Tamalin	Cfap410
P4htm	Zfp868	Cpsf2
Dnajc16	Cdh10	Pclo
Tti2	Trim3	Amph
Spaca3	Lsm11	Fam210a
AI854703	Nae1	Oxr1
Zfp267	Pter	Zcchc18
Slc30a3	Sf3b3	Stmn3
Mettl1	Pex10	Shh
Slc39a6	Rab18	Fam171a2
Coq7	Plcl1	Glrb
Glrx3	Map2k1	Cox11
Pknox2	Pphln1	Zyg11b
Rps6ka3	Map4k3	Enc1
Med31	Spty2d1	Ttc33
Ccar2	Uqcrfs1	Zdhhc5
Trappc9	Cnot8	Ergic1
Samd10	Capn10	Kcnma1
Trpc3	Tmem68	Snap47
1700025G04Rik	Ssna1	Rraga
Cd99l2	Sar1a	Dlg3
Psmd13	2900079G21Rik	Rusc1
Bcl11a	Wars1	Pls3
Txndc11	Kcnmb4	Insig2
Abcg1	Cdk14	Disp2
Bace1	Adck2	Cntn4
Pcdhb7	Akap6	Pcmt1
Gad1	Marchf5	Rprd1a
Acap3	Hmgcr	Kat14
Tmem120a	Zbtb3	Mrpl19
5730455P16Rik	Wnt9a	Dnaja4
Sephs2	Psmb7	Idh3a
Aatf	St3gal3	Slc6a15
Slitrk3	Orc3	Zmynd19
Ppm1e	Scrn3	Sh3bp5
Arf1	Ankrd50	Hagh
Pnkd	Zfp108	Fbxo33
Sfr1	Coq9	Usp11
Ly6h	Nck1	Mrpl50
Rmnd5a	Galnt16	Armt1
Afg3l2	Ehd3	Ina
Mgat5	Hikeshi	Agfg1
Exosc7	Aff2	Chn1
Pank1	Erp44	Crbn
Map2k5	Zfyve1	Tsfm
Ppfia2	Zfp87	Cct8
Nifk	Amz2	Creld1
Sf3a1	Ufsp2	Atad1
Rtca	Hnf4aos	Slc41a2
Zfp688	Slc25a44	Dcun1d3
Tuba4a	Dtwd1	Cntnap2
Sybu	Cgrrf1	Aak1
Lysmd3	Atp6v1a	Cry2
Wrap53	Rbbp5	Atrnl1
Mllt3	Atp8a1	Slc25a22
Srr	Ptges3l	Spryd3
9230114K14Rik	Castor2	Nup58
Qrsl1	Cyrib	Spryd7
Spata5	Lsamp	Slain1
Carf	Magoh	Trnt1
Arl16	Cul2	Rtl8c
Tbc1d30	Trmt10c	Drg1
Ephb3	Pank2	Katnb1
Rhebl1	Rap2a	Appl1
Adamts15	Otub1	Sgtb
Sec23a	Kitl	Arhgef9
Neurod2	Strap	Eif4e
Ss18l2	Vps53	Slc25a12
Atn1	Capn5	AI504432
Mtres1	Kbtbd2	Stip1
Tspan33	Ppp2cb	Prkar1b
Rhbdl3	Tigar	Atmin
Zfp3	Hspa13	Lclat1
Nxph1	Stx18	Nipal3
Zfp296	Tmem17	Sac3d1
Klhl22	Usp22	Bbs4
Zfp37	Sf3a3	Extl2
Thoc3	Usp1	Nsg2
B230219D22Rik	Timmdc1	Nedd4l
1700037H04Rik	Magohb	Zmym2
Ppm1g	Ell2	Ccdc127
Yipf1	Klk1b26	Sult4a1
Dars2	Prkar1a	Fem1b
4930511A08Rik	Zfp184	Gabra3
Coro2b	Dynlrb2	Dap3
Fndc9	Sub1	Men1
Ift22	Tmem60	Gng3
Aven	Nme1	Bmt2
Fam171a1	Cnrip1	Gnaz
Zfp248	Ppm1d	Rab3gap2
Kat2a	Apba2	Rab3ip
Chst12	Tceal8	Tyro3
Papolg	Rnf39	Sucla2
Stmn2	Bend4	Plekhm3
Atp6v0e2	Gfm1	Ak5
Mtpap	Tktl2	Ncald
Ier3ip1	Eef1e1	Grin1
Zfp35	Chsy3	Cfap20
Diras1	Lrrc20	Tbcc
Jakmip1	Sap30bp	Zfp74
Dact2	Dgkb	Rabepk
Gtf2h4	Zc3h15	Gprin1
Hells	Ubqln1	Dnajb4
Zfp930	Bcas3	Rprd1b
Sgsm1	Kars	Rangap1
Ptk2b	Cdc26	Errfi1
Hdgfl3	Pcdh10	Arpp19
Coil	Scamp4	Nlk
Lrrn3	Dgcr2	Pcnx2
Ypel2	Prr23a3	Rit2
Macroh2a2	Dsel	B4galt6
Senp5	Tmem175	Sh3rf1
Lrfn2	Mkrn1	Acvr1c
Trim23	Ywhaq	Ache
Armc10	Gpat4	Esrrg
Lrrc40	Zfp638	Brms1l
Tmeff2	Abcb9	Uqcc1
Dedd2	Cdkl2	Cacnb4
Dner	Rtn4rl2	Stxbp5l
Tatdn2	Alg11	Cdyl2
Mpped2	Slc39a10	Syt13
Yod1	Npas2	Dr1
Elapor1	Ppp2r2d	Slc2a3
A830082K12Rik	Slc25a17	Usp5
Micu3	Ric8b	Resp18
A630072M18Rik	Lsm1	Synj2
Acad9	Aasdhppt	Btbd10
Slc32a1	Mtif3	Hapln4
Nectin3	Mrpl49	Sema3a
Clmp	Wbp4	Rgs7bp
Ackr1	Klhl21	Cnnm2
Exosc9	Crls1	Foxp1
Msl3l2	Bcorl1	Bag5
Cited1	Fiz1	Gpr176
Entrep2	Polr1h	Zc2hc1a
Usp27x	Togaram1	Npy
Prrg3	Wdpcp	Eif2b1
Zfp619	Prkaa2	Cbarp
Spin1	Dmac2l	Kcna6
Dut	Ddx59	Nexmif
Apmap	Ess2	Timm10
Epop	Lrrc75a	Ppp4r2
Rgs14	Hs2st1	Itfg1
Sytl2	Mrps35	Tmem158
Smarcd1	Tpm1	Nlgn3
Mterf4	Sec23ip	Actr3b
Ccnh	Dnajb9	Zfp281
Clpb	Alad	Dnm3
Nkain2	Epm2aip1	Stk39
Mocs3	Lrrc8c	Nolc1
4933431E20Rik	Ube3c	Hspa4
Armcx4	Mrpl16	Tollip
Mapre3	Gtf2b	Asns
Ndnf	Slc25a25	Zfp612
E130311K13Rik	Nfkbib	Uchl1
Amacr	Rchy1	Fzr1
Wdr74	Zkscan14	Apbb1
Pde4d	Mrpl34	Wee1
Ppargc1a	Arl6ip5	Pim2
Rnf170	Fam20b	Pja2
Vps37d	Nmnat1	B4gat1
Ets2	Dctn1	Reep2
Cyb561d2	Snapc1	Ubl7
Tceal1	Klhl42	Dcbld1
Timm17a	Rapgef5	Atp2b2
Nos1ap	Dpm1	Ajap1
Phykpl	Nudt4	Lancl2
Snx7	Rhov	Tarsl2
Lin7b	Tyw3	Prickle1
Scn8a	Tmem200a	Tm2d3
Pcdh11x	9130401M01Rik	Brinp2
Arhgap26	Kcnk1	Prr14l
Tasor2	Grpel1	Ptcd2
Zfp942	Pwp1	Tubb3
Tmem63c	Kif3b	Atp6v1g2
Lcmt1	Nmt2	Rnf24
Tox3	Ccng2	Kcnb1
Nip7	Rnf34	Tmem70
Vldlr	Rwdd2b	Syn1
Pcdhb9	Kcnmb2	Kbtbd7
Pex5l	Tfam	St3gal5
Fbxl12os	Snca	Rap1gds1
Tshz3	Ncoa5	Ola1
Arxes1	Csrnp2	Cds1
Glrx	Emc7	Syt5
Ints12	Api5	Car10
Plppr3	Zfp668	Med19
Mosmo	Nanos1	Hspa4l
Pgrmc1	Lsm12	Tspyl1
Dcakd	Chtf8	Rasgrp1
Smarce1	Lins1	Chgb
Zfp346	Sacm1l	Jakmip2
Avpi1	Uba3	Dnajb1
Ube2e2	Taf8	Arl6
Gpr61	Nle1	Stambp
Cdkl1	Bank1	Dnaja3
Fam43a	Psmd12	Rock2
Rhobtb2	Ttc39b	Ppa1
Lhx6	Mtx2	Nalf1
Heph	Pramel12	Zdhhc2
Zfp40	Vps72	Pdhx
Grip1	Gcc2	Ndfip2
Lefty2	B3galt4	Btrc
Trim62	Tspan13	Ube2ql1
Chl1	Wdr7	Kpna1
Stk24	Fkbp3	Lrrc4
Them4	Rars	Arhgap15
Eid2	Hyou1	Zfp655
Ccdc71	Pex19	Klhdc1
Runx1t1	Mrpl3	Thrb
Vps37b	Pierce1	Ccser1
Map9	Dync1li1	Pgm2l1
Sncb	Dkk3	Hrh3
2010315B03Rik	Poc5	2310057M21Rik
Prdm10	Zfp235	Brinp1
Ngef	Iqcb1	Gpc1
Zfp719	1110004F10Rik	Gopc
Zfp944	Cps1	Nsf
Ttc27	Klf9	Ufsp1
Trmt61b	Immt	Clstn1
Rasl11b	Gm527	Rnf19b
Bcl7a	Kcnn1	Ncoa7
Kcnk2	Rnf217	Mrps31
Gprin3	Arhgap32	Gm20187
Rbm4b	Mief1	Usp29
Zdhhc23	Ppil2	Efnb2
Enox1	Crip2	Dpp10
Cyth2	Mas1	Clstn2
Kcna4	Plxnc1	Lmtk2
Dtnb	AU022252	Zfp954
Foxred2	Lrrn1	Stim2
Smim12	Adgra1	Prepl
Uhmk1	Pfkl	Elavl2
Osgepl1	Rita1	Sgip1
Itpka	Coq5	Atp1a1
B4galt3	Fut8	Zfp9
Ctxnd1	Lrrc4b	Gnl3l
Kif2a	Spag6	Khdrbs3
Syt3	Med21	Cacnb1
Dhx38	Ccdc92	Htr1a
Pex5	Cstf3	Cfap298
Lonrf1	Egr3	Dnajc12
Nudt18	Large1	Gnai1
Rbfa	Rnf121	Gabarapl1
Lztfl1	Gpat3	Bcat1
Mrpl18	Ube2b	Atl1
Icam5	Car12	Tspan5
Ddx25	Minpp1	Lrrk2
Myadm	Rnf4	Mrps2
Gpr150	Fzd3	Slc17a7
Myo5b	Il17d	6330403K07Rik
Alk	Rnf185	Pard6a
Exoc3	Tiprl	Etl4
Dok4	Pitpna	Sh3gl2
Ttc9	Dmap1	Atg2b
Tmem178b	Rrp1	Tmem151a
Frg1	Ints11	Dnm1
Vip	Arih1	Dlat
Mzt1	Ston1	Rpe65
Coq3	Uspl1	Map6d1
Armcx1	Rdh14	Necap1
Cacna1a	Rrp12	Arhgap1
Insm1	Numbl	Slc24a2
Gramd1b	Zbtb9	Atp2a2
Camkk2	Kcnj9	Elmo1
Fam174b	Tmub1	Maneal
Fibcd1	Kctd13	Eipr1
Srpk1	Mrps23	Sh2d3c
Tmem14a	Me3	Snx16
Larp1b	Lrrc38	Usp14
Radil	Atf6	Wdyhv1
Asxl3	Gatd1	Noct
Cyp2e1	Npy1r	Syt4
Zfp324	Icam4	Armc8
Grin2b	Tnip1	Rabif
Pgap3	Mrpl38	Gabrb2
B9d2	Nufip1	Camk1g
Nipsnap1	Kcnip3	Champ1
Ptges2	Cdc5l	Cnst
Rab11fip2	Vps26b	Sv2b
Spag6l	Hexim1	Ttll7
Fosl2	Ptprj	Spryd4
Plpp7	Wnt7b	Gabra4
Fras1	Ptp4a1	Fbxo45
Cmas	Ndufaf6	Lyrm4
Zbtb8a	Gpr27	Atp2b3
Ubxn2b	Cmc2	Tbc1d25
Cldn12	Chp2	Slc8a1
Ppa2	Klhdc8a	Bex2
Gucy1a1	Mrpl37	Wdr35
Arfgef3	Zfp7	Ralyl
Chrna4	Narf	Bag4
Scamp1	Zfp109	Osbpl8
Asic2	Atp6v0d1	Plppr5
Grwd1	Dcun1d5	Lrfn5
Ephb6	Slc35b4	Hpca
A330009N23Rik	Mipep	B3galt1
Ctps	Reps2	Zfp711
Bckdhb	Rem2	Arl15
Spata7	Pnpo	Arntl
Wdr53	Hspa1a	Cend1
Acot7	Hr	Gabrb3
Lingo2	Necab1	Scn2a
Mrm2	Rab33a	Lonrf2
Fbxo25	Map6	Nsg1
Tbc1d7	Wnk3	Lrrc24
Lrfn4	Thnsl1	Gars
Osbpl5	Jun	Klhdc2
Ppp1r35	Ccdc181	Kcnd2
Tubg1	Clybl	Wrnip1
Frrs1l	Slc4a8	Efna3
Zfp763	Cdc73	Nkiras1
Mcu	Gfra4	Zfp426
Stn1	Ndn	Asic1
Rbm15b	Rnf113a2	Tmem11
Mcts1	Trappc5	Arf2
Yars2	Slco4c1	Oprl1
Cdh8	Ksr2	Dpp6
Bex1	Jazf1	Prkce
Klhl23	Nudt11	Lancl1
Ccdc112	Leprotl1	Fastkd5
Mb21d2	Bop1	Gnb5
Epha5	Cntn3	Vxn
Cse1l	Chrm4	Dusp19
R3hcc1	Rcan2	Tmem169
Atg10	Enpp5	Ppp3cb
Atg4c	9430041J12Rik	Chchd4
Btbd6	Pde7b	Prkaca
Mcts2	Napb	Slc35f4
Mycn	Ndufaf1	Gm5124
Tgfb3	Map1b	Mfsd6
Bicd1	Matn2	Trpc1
Fbxl15	Vps33a	Ccsap
Ndufab1	Pip4k2c	Tubb4a
Kcnc4	Pgr	Dync2li1
Sema4f	Pnma8a	Glcci1
D430041D05Rik	Gpr158	Pomk
Snx14	Rnf113a1	Ccdc149
Syt9	Alyref	Gfra2
Alkbh7	Bpnt1	Tmem179
Rcc2	Klc2	Atrn
Pxylp1	Myorg	Fam133b
Lrrc73	Emd	Mrpl46
Cntnap5a	Fzd2	Rab39b
Ppp2r5b	Fgfr1op2	Magee1
Mrpl14	Jmjd6	Zik1
Cthrc1	Tmem117	Rab9b
Napg	Fhad1	Smpd3
Thumpd1	Rbm12	Nmnat2
Slitrk2	Ankrd9	Smap1
Ccdc177	Rab30	Chmp1b2
St6gal2	Tmem263	Riox1
Ssr2	Lmo4	Lrrtm1
Ldb2	Bpifb5	Pcsk2
Trmt61a	Taf11	Zfp949
Spsb3	Nab2	Tmem198
Kcnt2	Stk32c	Homer1
Gria4	1810055G02Rik	Syt1
Pak5	Spock1	Lgi1
Hdac9	Nxph2	Kcnu1
Celsr2	Pdia6	Tmem130
Rab4a	Ctnnbl1	Fxyd6
Mcf2	Cacna2d3	Acsl4
Alg2	Sntg1	Dnajb5
Cracdl	Gtf2e2	Rprml
Mgat5b	Exog	Gpr22
Gsg1l	Srxn1	Klhl8
Ier5l	Stk16	Phlda1
Phf21b	Synrg	Pdcd7
Slc27a4	Ociad2	Mbd5
Dlx1as	Exosc6	Ttll1
Rundc3b	Tnfrsf12a	Cadm3
Cd6	Htr1f	Diras2
Mtfp1	Ppp1r11	Pja1
Fjx1	Cst6	Cdk18
Ptprr	Aig1	Dtd1
Gpr83	Aimp2	Arhgap20
Atrip	Csrnp1	Ppm1l
Pnma2	E130112N10Rik	Vopp1
Neurod1	Scfd2	Reep1
Rnf150	Adra2c	Nptx1
AA414768	Ppp4r3a	Cdk5r1
Triqk	Fam229b	Pak3
Gpr75	Dagla	Ndufaf5
Ppp1r26	Dusp6	Ppp3r1
Dand5	Fut9	Sms
Ttl	Nup50	Cckbr
Pdss2	Lurap1	Zfp955b
Mal2	Bzw1	Hrh1
B3galnt1	Decr2	H2ax
Hs3st1	Cabcoco1	Abcf2
Rtf1	Dnal4	Caly
Tnfaip8l1	Tent4a	Lrp11
Fstl5	Nol4	Siah2
Ythdc2	Pigf	Rgs8
Lipt1	Sec16b	Fam110b
A430108G06Rik	Tmem178	Syndig1
5033430I15Rik	Pde4a	Ndrg3
Rtl6	Nt5c3	Cand1
Prelid3b	Fpgt	Arel1
F8a	Adam19	Nhlrc1
Rbp4	Cnot9	Kcnc2
Mfsd4a	Nrn1	Dennd5b
Leo1	Zscan22	Elp3
Serinc2	Irs1	Opcml
Hecw2	Rpp25	Uxs1
Lrfn3	Gsdme	Kcnh1
Ankrd45	Slc45a1	Cacng3
Acyp1	Mkks	Gdpd1
Rarb	Plcxd2	Tspyl3
Pcdhb19	Habp4	Mapk8
Nmd3	Trpc5	Kcns2
Cptp	Tmem50b	Fgf9
Zfp2	Fkbp4	Fbxl2
Dus4l	Rhof	Zmat4
Kcnmb4os2	Epha4	Vps13c
Hnmt	Pam	Gabra1
Terf2ip	Herpud1	Ptprn2
Caap1	Stxbp1	Exph5
Kctd16	Zfp605	Slitrk1
Lpcat4	Rasl10a	Slc1a1
Pcdh19	Cited4	Cdh11
Gnb4	Fam43b	Rtn1
Fam169a	Tbrg1	Plk2
Rnft2	Ube2n	Rab3a
Unc5d	Ero1a	Sez6l
Wrap73	Calhm5	Ccdc184
Mettl18	Slc35f3	Pcdhb3
Kti12	Praf2	Syp
Tcap	Ifit1bl1	Dnaja1
C1qtnf4	Pop5	Hspa12a
Pcdhb20	Entpd6	St8sia3
Lypd6	Prss35	Cacna2d1
Rrn3	Prss23	Glt8d2
Nudt12	Clp1	Svop
Tmem132d	Arhgef3	Rfxap
Grem2	Ecsit	Atcay
Srsf12	Mn1	Apln
Gucy1a2	Mrm3	Atg101
Eif2b3	Fxyd7	Slc2a13
Ube2d1	Prep	Yrdc
Chid1	Rpa3	Nalcn
Adam23	Dusp7	Ext1
Shisa9	Cdr2	Nap1l2
Panct2	Baiap2	Krt222
Dync1i1	Nptx2	Vsnl1
Cygb	Pradc1	Fgf12
Dipk1a	Coch	Il34
Tex264	Thap1	Fhod3
Zfp804a	Serpinb8	Zc4h2
Crmp1	Dync2h1	Zdhhc22
Klhl4	Acot9	Ttc19
Tomm40	Nutf2	St8sia5
Myh10	Prkcg	Pak1
Tenm2	Mrps22	Inka2
Zbtb25	Drg2	Borcs5
Bcl11b	Pomgnt2	Frat2
Abtb3	Lratd1	Lig4
Sertad4	Slc36a1	Deptor
Dlc1	Zfp551	Galntl6
Tmem121b	Cnr1	Vmp1
Trim45	Asb8	Pgap4
5730409E04Rik	Tmx4	Clvs1
Bcl7c	Cbwd1	Rab3c
Nwd2	Slc7a4	Gucy1b1
Acta1	Ddx28	Rab27b
Gabrd	Actr1b	Fhl2
Fam131a	Tnnt2	Ano3
Zfp12	Gpr26	Plppr4
Dtl	Cbr1	Cyria
Olfm2	Gdap2	Etv5
Timm9	Mpi	Mchr1
Azin2	Metrnl	Zswim1
Cdkl4	Kcnh5	Lingo3
Foxp2	Rpf2	Plcb4
Hs6st1	Pdk3	Ccne1
Doc2a	Mrpl20	Cfap300
Mctp1	Paqr9	Tpd52l1
Kirrel3	Paip2b	Far2
Otud1	Tmem231	Nsmce3
Dbpht2	Gskip	Lrp1b
Cntn5	Hsph1	St6galnac5
Mex3b	Nme5	Grm2
Thsd7a	Il12a	Trim13
Trmt9b	Sema5a	Agbl4
Tmem150c	Fst	Nrde2
Prr36	Kcnk12	Elovl4
Mylk3	Actn2	Plpp6
Pcdhb17	Emb	Slc35f1
Tmem35a	Jdp2	Csrnp3
Susd2	Ciao1	Hspa1b
Rprm	Net1	Pdp1
Znhit3	Epdr1	Tmem59l
Lrrc49	Tsen2	Cx3cl1
Zbtb8b	Abt1	Tmem232
Tspyl5	Crhbp	Fam163b
Sema3e	Scg5	Camk4
Aarsd1	Irs2	Rtn4r
Mbtps2	Islr2	Slc5a5
Lemd1	Gspt2	Sprn
Pygo1	Lurap1l	Larp6
Pcdh20	Tex30	Cacnb2
Umad1	5730480H06Rik	Tbc1d9
Atp23	Armc6	Chrm1
Map3k5	Dynll1	Dgat2
Mrnip	Med27	Kcnq5
Galnt13	Kcnj12	Cap2
Akap5	Wdr59	Ankrd34a
Adra1b	Klf5	Stmn4
Pspc1	C1ql3	Gabra5
Rnf152	Opn3	Nap1l3
Nrsn2	Kcns1	Tstd3
Fahd1	Ier2	Fbll1
Gm5113	Otub2	Mat2b
Rwdd2a	Gadd45b	Tmem88
Elmod1	Smco3	Clstn3
Tubg2	Smyd3	Epha7
Drd1	Tnnc1	Arl4d
Hs6st2	Vstm2a	Npy5r
Pelo	Tusc2	Spata2l
Gdf10	Sertad1	Mrap2
Htr2c	Myl4	Cd200
Cartpt	Nr4a1	Wdr54
Rab3b	Klf10	Satb2
Scg2	Galnt9	Fgf14
Pcdhb12	Ptgs2	Tmeff1
Cdh6	Sccpdh	Tram1l1
Pdzrn3	Egr2	AI593442
Ephx4	Fos	Clvs2
Ptgfrn	Coq10b	Lrrc3b
Wfdc18	Dyrk3	Atg9a
Zfp874a	Cbln4	Pde1a
Slc17a6	Dusp1	Vgf
Tac2	Arc	Ovol2
Tbr1		Nppc
Fap		Cnih3
Rab40b		Sgpp2
Wscd2		Tasp1
Penk		Scn3b
Epha6		Rgs4
Rasgef1b		Elavl4
Moxd1		Lrrtm2
Sdr39u1		Syngr3
Crh		Brf2
Bnip5		Mmp17
Acot10		Eef1akmt1
Adcy8		Kcnip4
Parm1		Tmem121
Cacng8		Tmem132a
Dgkg		Amer3
Trim66		Kcnq3
Tafa2		Pnoc
Lrif1		Mtmr7
Gm12371		Lrrn2
Sertm1		Cyb561
Cadps2		Cfap90
Pnma1		Tenm1
Ttc30b		Chga
Fezf2		Dbndd1
Cntnap4		B230216N24Rik
Adamtsl2		Ckmt1
Il1rapl1		Faim2
Glra2		Kcnj3
Ramp3		Dleu7
Ankrd63		Gabrg2
Plcxd3		Gda
Frzb		Kcnj4
		Cobl
		Cdkn2d
		Tusc3
		Slitrk4
		Plcb1
		Pip5k1b
		Junb
		1700086L19Rik
		Hcn1
		Prkar2b
		Trim32
		Lgi2
		Lrrtm4
		Ranbp6
		Egr1
		Sdhaf3
		Armh4
		Wnt4
		Ier5
		Ugcg
		Sowahb
		Bdnf
		Nkrf
		1110032F04Rik
		Gask1b
		Prss12
		Pcsk1
		Spock3
		Wnt10a
		Vat1l
		Dusp14
		Egr4
		Lrrtm3
		Rspo2
		Chst8
		Kcnv1
		Zfp667
		Myh3
		Chac2
		Gpr137c
		Mest
		Kcnab1
		Serpini1
		Grm8
		Tmem38a
		Chrm3
		Sst
		Dkkl1
		Smim10l2a
		Zdbf2
		Prss22
		A830018L16Rik
		Nrg3
		Rspo3
		Medag
		Slit2
		Sstr2
		Hs3st2
		Kcnf1
		Syt12
		Rps6kl1
		Galnt18
		Nell1
		Tac1
		Cbln2
		Lrrc4c
		Pamr1
		Cort
		Dnaaf11
		Tmem196
		Ankrd34b
		Lamc2
		Trhde
		Neurod6
		Rnd1
		Tafa1
		Adcyap1
