## Supplemental File 7 for "A disease similarity approach identifies short-lived Niemann-Pick type C disease mice with accelerated brain aging as a novel mouse model for Alzheimer’s disease and aging research"

### Sheet: Human_AD_NPC mice_Comm_Pathways
Enriched pathways for the commonly upregulated genes (common to human AD and NPC1mut mice frontal cortex samples)
pathway	enrichment	pvalue	count	class
Regulation of actin cytoskeleton	10.5442	6.56007e-08	13	KEGG
Focal adhesion	8.80038	1.77765e-05	10	KEGG
Arrhythmogenic right ventricular cardiomyopathy	16.0007	1.77765e-05	7	KEGG
MAPK signaling pathway	6.58532	3.72851e-05	11	KEGG
PI3K-Akt signaling pathway	5.96636	3.72851e-05	12	KEGG
Rap1 signaling pathway	7.54319	0.000104021	9	KEGG
ECM-receptor interaction	12.0005	0.000263289	6	KEGG
Pathways in cancer	4.31717	0.000263289	13	KEGG
Toxoplasmosis	9.42898	0.000924527	6	KEGG
Hypertrophic cardiomyopathy	9.77821	0.00310921	5	KEGG
circulatory system development	4.89761	1.29973e-10	32	BP
vasculature development	5.75189	1.94098e-09	25	BP
blood vessel development	5.75502	3.84132e-09	24	BP
cell migration	3.62563	4.45151e-08	33	BP
cell adhesion	3.46111	5.75276e-08	34	BP
blood vessel morphogenesis	5.71277	5.75276e-08	21	BP
tube morphogenesis	4.68313	9.36107e-08	24	BP
locomotion	3.18086	9.36107e-08	36	BP
cell motility	3.31354	9.36107e-08	34	BP
localization of cell	3.31354	9.36107e-08	34	BP
membrane raft	8.02314	2.74082e-08	16	CC
membrane microdomain	8.00035	2.74082e-08	16	CC
receptor complex	6.56439	3.19942e-07	16	CC
anchoring junction	4.18161	9.58835e-07	22	CC
cell surface	3.85541	1.54071e-06	23	CC
focal adhesion	5.1876	2.91484e-05	14	CC
cell-substrate junction	5.09113	3.12376e-05	14	CC
integrin complex	28.3883	3.25612e-05	5	CC
integral component of plasma membrane	2.60201	7.71427e-05	28	CC
intrinsic component of plasma membrane	2.49151	0.000160047	28	CC
integrin binding	8.58574	0.0020674	8	MF
transmembrane receptor protein kinase activity	11.8657	0.00269185	6	MF
cell adhesion molecule binding	3.85202	0.0052788	13	MF
transmembrane receptor protein tyrosine kinase activity	12.572	0.00561228	5	MF
growth factor binding	7.38494	0.015415	6	MF
cytokine binding	6.47881	0.0156205	6	MF
apolipoprotein binding	25.144	0.0156205	3	MF
apolipoprotein A-I binding	70.4031	0.0156205	2	MF
tumor necrosis factor binding	70.4031	0.0156205	2	MF
collagen binding involved in cell-matrix adhesion	70.4031	0.0156205	2	MF
